# *In vitro* differentiation of mouse pluripotent stem cells into glucocorticoid-producing adrenocortical cells

**DOI:** 10.1101/2023.12.22.572808

**Authors:** Ioannis Oikonomakos, Melina Tedesco, Fariba Jian Motamedi, Mirko Peitzsch, Serge Nef, Stefan Bornstein, Andreas Schedl, Charlotte Steenblock, Yasmine Neirijnck

## Abstract

Directed differentiation of pluripotent stem cells into specialized cell types represents an invaluable tool for a wide range of applications. Here, we have exploited single-cell transcriptomic data to develop a step-wise *in vitro* differentiation system from mouse embryonic stem cells into adrenocortical cells. We show that during development the adrenal primordium is embedded in an extracellular matrix containing tenascin and fibronectin. Culturing cells on fibronectin during differentiation increased the expression of the steroidogenic marker NR5A1. Furthermore, 3D cultures in the presence of PKA-pathway activators led to the formation of aggregates composed of different cell types expressing adrenal progenitor or steroidogenic markers, including the adrenocortical specific enzyme *Cyp21a1*. Importantly, *in vitro* differentiated cells secreted the *zona Fasciculata* specific corticosterone in response to cAMP activators, but not gonadal hormones, thus confirming the specificity of differentiation towards the adrenal lineage.

**Highlights:**

- Mouse adrenal progenitors differentiate in a tenascin/fibronectin-rich extracellular matrix
- Stepwise differentiation of ES cells yields NR5A1+ adrenocortical cells
- 3D aggregates produce glucocorticoids in response to cAMP signalling
