## Supplementary material for "*In vitro* differentiation of mouse pluripotent stem cells into glucocorticoid-producing adrenocortical cells": Table S1

### Sheet: Steroid results
	Volume corr. calc. conc. [ng/mL]
Sample ID	Pregnenolone	Progesterone	17OH-Progesterone	11-Deoxycorticosterone	11-Deoxycortisol	21-Deoxycortisol	Corticosterone	18OH-Corticosterone	Aldosterone	11-Dehydrocorticosterone	Cortisol	18OH-Cortisol	18-oxo-Cortisol	Cortisone	DHEA	DHEAS	Androstenedione	Testosterone	Dihydrotestosterone	DEXA
Day8	NM	BLD	BLD	BLD	BLD	BLD	BLD	BLD	BLD	BLD	BLD	BLD	BLD	BLD	BLD	BLD	BLD	BLD	BLD	BLD
Day8	NM	BLD	BLD	BLD	BLD	BLD	BLD	BLD	BLD	BLD	BLD	BLD	BLD	BLD	BLD	BLD	BLD	BLD	BLD	BLD
Day8	NM	BLD	BLD	BLD	BLD	BLD	BLD	BLD	BLD	BLD	BLD	BLD	BLD	BLD	BLD	BLD	BLD	BLD	BLD	BLD
Day15 no treatment n1	NM	BLD	BLD	0.6475	0.05375	BLD	0.375	BLD	BLD	1.1875	BLD	BLD	BLD	BLD	BLD	BLD	BLD	BLD	BLD	BLD
Day15 no treatment n2	NM	BLD	BLD	0.285	0.02125	BLD	0.12625	BLD	BLD	1.3375	BLD	BLD	BLD	BLD	BLD	BLD	BLD	BLD	BLD	BLD
Day15 no treatment n3	NM	BLD	BLD	0.01625	0.0225	BLD	BLD	BLD	BLD	BLD	BLD	BLD	BLD	BLD	BLD	BLD	BLD	BLD	BLD	BLD
Day15 no treatment n4	NM	0.03125	BLD	0.04125	0.02125	BLD	BLD	BLD	BLD	BLD	BLD	BLD	BLD	BLD	BLD	BLD	BLD	BLD	BLD	BLD
Day15 cAMP treatment n1	NM	0.023	BLD	1.318	0.165	0.038	8.371	BLD	BLD	11.827	BLD	BLD	BLD	BLD	BLD	BLD	BLD	BLD	0.04	BLD
Day15 cAMP treatment n2	NM	BLD	BLD	0.585	0.052	BLD	2.434	BLD	BLD	4.09	BLD	BLD	BLD	BLD	BLD	BLD	BLD	BLD	BLD	BLD
Day15 cAMP treatment n3	NM	0.047	BLD	1.734	0.104	0.023	7.524	BLD	BLD	9.879	BLD	BLD	BLD	BLD	BLD	BLD	BLD	BLD	BLD	BLD
Day15 cAMP treatment n4	NM	0.047	BLD	1.832	0.136	0.027	7.461	BLD	BLD	11.774	BLD	BLD	BLD	BLD	BLD	BLD	BLD	BLD	BLD	BLD
Day15 cAMP treatment n5	NM	0.062	0.02	5.391	0.427	0.01	8.298	BLD	BLD	11.4	BLD	BLD	BLD	BLD	BLD	BLD	0.146	BLD	0.031	BLD
Day15 cAMP treatment n6	NM	0.017	BLD	1.204	0.215	0.053	12.292	0.06	BLD	22.513	BLD	BLD	BLD	BLD	BLD	BLD	0.011	BLD	BLD	BLD
Day15 cAMP treatment n7	NM	0.051	0.024	4.891	0.447	0.023	9.576	BLD	BLD	14.904	BLD	BLD	BLD	BLD	BLD	BLD	0.104	BLD	BLD	BLD
Day15 cAMP treatment n8	NM	0.02	BLD	1.235	0.104	0.036	9.866	BLD	BLD	15.577	BLD	BLD	BLD	BLD	BLD	BLD	BLD	BLD	BLD	BLD
LOD (ng/ml)	0.005	0.005	0.008	0.18	0.01	0.02	3.5	0.01	0.01	0.05	1	0.01	0.02	0.01	0.05	0.02	50	0.02	0.03	0.2
LOQ (RSD <20%) (ng/ml)	0.01	0.025	0.015	0.25	0.025	0.035	3.5	0.025	0.01	0.2	2	0.015	0.05	0.015	0.1	0.03	50	0.1	0.05	0.2
LOD - limit of detection
LOQ - limit of quantification
RSD - relative standard deviation
BLD - below limit of detection
NM - not measured
