## Supplementary material for "*In vitro* differentiation of mouse pluripotent stem cells into glucocorticoid-producing adrenocortical cells": Table S2

### Sheet: Sheet1
Antibodies	Supplier - Reference	Dilution
mouse anti-CITED2	Novus Biologicals - NB100-136	1/250
goat anti-CYP11A1	Santa Cruz Biotechnology - sc-18043	1/300
rabbit anti-Fibronectin	Abcam - ab2413	1/200
goat anti-GATA4	Santa Cruz Biotechnology - sc-1237	1/200
mouse anti-GATA4	Santa Cruz Biotechnology - sc-25310	1/200
mouse anti-NR5A1	R&D systems - #PP-N1665-00	1/200
rabbit anti-NR5A1	Proteintech - 18658-1-AP	1/250
rabbit anti-Tenascin C	Abcam - ab108930	1/200
AlexaFluor488 conjugated donkey anti-goat IgG	Invitrogen - A11055	1/500
AlexaFluor488 conjugated donkey anti-mouse IgG	Thermo Fisher Scientific - A32766	1/500
AlexaFluor488 conjugated donkey anti-rabbit IgG	Thermo Fisher Scientific - A32790	1/500
AlexaFluor555 conjugated donkey anti-mouse IgG	Invitrogen - A-31570	1/500
Alexa Fluor568 conjugated donkey anti-rabbit IgG	Thermo Fisher Scientific - A10042	1/500
Alexa Fluor594 conjugated donkey anti-goat IgG	Jackson ImmunoResearch Labs -705-585-147	1/500
Alexa Fluor594 conjugated donkey anti-rabbit IgG	Jackson ImmunoResearch Labs - 711-585-152	1/500
AlexaFluor647 conjugated donkey anti-goat IgG	Thermo Fisher Scientific - A-21447	1/500
AlexaFluor647 conjugated donkey anti-mouse IgG	Jackson ImmunoResearch Labs - 715-605-150	1/500
AlexaFluor647 conjugated donkey anti-rabbit IgG	Invitrogen - A-31573	1/500
