## Supplementary material for "*In vitro* differentiation of mouse pluripotent stem cells into glucocorticoid-producing adrenocortical cells": Table S3

### Sheet: Sheet1
Gene	Forward primer (5-prime-->3-prime)	Reverse primer (5-prime-->3-prime)
Akr1b7	CCACTTCCAGATTGAAAGGCTCC	CTGTAACAGCGATGCCCTTGGA
Cyp11a1	TCCATTACCATCAGATGCAGA	GGGGTCCACGATGTAAACTG
Cyp11b1	ACAAGCACCAGGGTGTGGAAAG	TCTGCTGTGACACTCCAGGACT
Cyp11b2	TTGACTCGCTGGACAAGCACTC	TGCCACTGTAGGTCTGAGAGCT
Cyp21a1	GATTCCTCCTTTCCAGGTGC	TCAAGGACGCTCACCCT
Dab2	CTCTTCAAAGGCAATGCTCCTGC	TATGGCTCCTGGGACCACAGTT
Fn1	CCCTATCTCTGATACCGTTGTCC	TGCCGCAACTACTGTGATTCGG
Foxf1	CCAAAACAGTCACAACGGGC	TCACACACGGCTTGATGTCT
Gata3	TTATCAAGCCCAAGCGAAG	TGGTGGTGGTCTGACAGTTC
Gata4	TTTCTGGGAAACTGGAGCTG	CCTTGCTTTCTGCCTGCTAC
Hoxa7	CGAAGCCAGTTTCCGCATCTAC	TCCTTCTCCAGTTCCAGCGTCT
Hoxd9	TCGCTGAAGGAGGAGGAGAAGC	TCCTTCTCCAGCTCTAGCGTCT
Hoxb9	TGCGAAGGAAGCGAGGACAAAG	TCCTTCTCTAGCTCCAGCGTCT
Hoxd11	AGTCCCTGCGCCAAGGCGAC	CTTGGTGTAGGGACAGCGCTTT
Hsd17b3	AATATGTCACGATCGGAGCTG	GAAGGGATCCGGTTCAGAAT
Lhx1	CAGGAGACTGGCCTCAACAT	GCGCTTAGCTGTTTCATCCT
Mc2r	CACAAATGATTCTGCTGCTTCCA	GCCGTTGACTTACAGAAATCACGA
Mrap	TTCGTGGTGCTCCTCTTTCT	TCCTGGCTCCTCTGTTGTCT
Nr5a1	TCCAGTGTCCACCCTTATCC	CGTCGTACGAATAGTCCATGC
Osr1	ACTGATGAGCGACCTTACACCTG	ACTTGTGAGTGTAGCGTCTTGTGGA
Pax2	CTGTTTCCAGCGCCTCTAAC	GACGCTCAAAGACTCGATCC
Pdx1	GAAATCCACCAAAGCTCACG	CGGGTTCCGCTGTGTAAG
Prrx1	GATCTCGCACGTCGGGTGAACC	GCCAGCATGGCTCGCTCATTC
Rspo3	TCAAAGGGAGAGCGAGGA	CAGAGGAGGAGCTTGTTTCC
Sdha	TGTTCAGTTCCACCCCACA	TCTCCACGACACCCTTCTG
Shh	GGATGAGGAAAACACGGGAGCA	TCATCCCAGCCCTCGGTCACT
Sox9	CACAAGAAAGACCACCCCGA	GGACCCTGAGATTGCCCAGA
Star	TTGGGCATACTCAACAACCA	ACTTCGTCCCCGTTCTCC
T	TCCCGAGACCCAGTTCATAG	TTCTTTGGCATCAAGGAAGG
Tbx18	GGTGGAGTCATACGCATTCTGG	ACAGCATTCCCAGTGCCTTGGA
Tcf15	GTGTAAGGACCGGAGGAGACAA	GATGGCTAGATGGGTCCTTG
Tnc	GAGACCTGACACGGAGTATGAG	CTCCAAGGTGATGCTGTTGTCTG
Wnt4	ACTGGACTCCCTCCCTGTCT	TGCCCTTGTCACTGCAAA
Wt1	AGTTCCCCAACCATTCCTTC	CAACTGTCAGTAGGGGTGTGG
